# Intratumoral Resident Microbes Directly Participate in Resistance to EGFR-TKI Targeted Drug Therapy through Metabolism in NSCLC

**DOI:** 10.1101/2025.03.12.642829

**Authors:** Huan Wang, Jiarui Zhang, Jiaxun Zhang, Wang Hou, Jing Zhou, Maolin Li, Xuyan Liu, Yangqian Li, Fei Fu, Panwen Tian, Weiming Li, Dan Liu, Dan Xie

**Author notes:** These authors contributed equally (Huan Wang, Jiarui Zhang, Jiaxun Zhang, Wang Hou).

## Abstract

EGFR-TKIs targeted therapy represents a cornerstone in the treatment of non-small cell lung cancer (NSCLC). Nonetheless, a subset of patients inevitably develops acquired resistance to EGFR-TKIs, posing a significant clinical challenge. An increasing number of evidence has documented the presence of microbial communities within tumor microenvironments, but the potential interplay between tumor-resident microbiota and resistance to EGFR-TKIs remains poorly understood. Here, we report that prolonged EGFR-TKIs treatment markedly alters the diversity of tumor-resident microbiota, characterized by a notable enrichment of *Bacillus mycoides* and *Pseudomonas veronii*. In vitro experiments revealed that co-culture of gefitinib with either *B. mycoides* or *P. veronii* significantly attenuated its tumor-suppressive efficacy, both in vitro and in vivo. Mechanistically, gefitinib underwent extensive biotransformation in the presence of these bacteria, yielding redox derivatives and conjugation products, which collectively diminished its antitumor activity. Specifically, *B. mycoides* metabolized gefitinib into B.mPM9-C33 H45 Cl F N3 O4, while *P. veronii* generated P.vPM2-C24 H29 Cl N4 O3, both of which were consistently detected in in vivo and in vitro models. Furthermore, heterologous expression of maltose acetyltransferase from *B. mycoides* in *E. coli BL21* conferred the capacity to metabolize gefitinib, underscoring the enzymatic basis of this metabolic conversion. Collectively, these findings demonstrate that *B. mycoides* and *P. veronii* drive tumor resistance to EGFR-TKIs through metabolic inactivation of the drug, unveiling a previously unrecognized role of tumor-resident microbiota in modulating therapeutic responses and providing novel insights into the mechanisms underlying EGFR-TKIs resistance in NSCLC.
