## supplemental table 1 for "Intratumoral Resident Microbes Directly Participate in Resistance to EGFR-TKI Targeted Drug Therapy through Metabolism in NSCLC"

### Sheet: Table 1
Table 1: The basic clinical features of 140 lung cancer patients
This table contains the clinical inform of all the patients enrolled in the study. The rows correspond to the features nnd the column correspond to samples. Detailed description as follow：in Drug resistance column, 0 representes no resistance,1 represents the occurrence of resistance; in Code number column, ADR and A represent the post-resistance sample, BDR and B represent the pre-resistance sam…
Registration number	Drug resistance	Drug name	drug grade	age	Code number	Gender	BMI	Smoking	Pathology	Pathological number
Paired patient information
761720	0/1	Icotinib	First-generation	59	ADR1/BDR1	Male	/	0	Lung adenocarcinoma	Q1508018/Q1637758	1
10916944	0/1	Icotinib	First-generation	55	ADR2/BDR2	Female	/	0	Lung adenocarcinoma	Q1514392/Q1725575	2
15366057	0/1	Icotinib	First-generation	75	ADR3/BDR3	Female	/	0	Lung squamous cell carcinoma	Q1516221/Q1627017	3
15750559	0/1	Icotinib	First-generation	62	ADR4/BDR4	Female	/	0	Lung adenocarcinoma	Q1527138/Q1713913	4
16051984	0/1	Gefitinib	First-generation	57	ADR5/BDR5	Male	/	0	Lung adenocarcinoma	Q1534711/Q1624978	5
15917056	0/1	Icotinib	First-generation	61	ADR6/BDR6	Male	/	0	Lung adenocarcinoma	Q1536504/Q1821231	6
2663618	0/1	Icotinib	First-generation	-	ADR7/BDR7				Lung adenocarcinoma	Q1722749/Q1927198	7
Patient information before drug resistance.
0020891716	0			55	B15	Female	20.5688	0	Lung adenocarcinoma	Z1921933	1
0020593345	0			68	B41	Female	22.6003	0	Lung adenocarcinoma	Z2061057	2
0033017474	0			47	B28	Female	19.9553	0	Lung adenocarcinoma	Z2028767	3
0003308808	0			63	B16	Male	25.3069	1	Lung adenocarcinoma	Z1922445	4
0018885710	0			51	B3	Female	26.2917	1	Lung adenocarcinoma	Z1815556	5
0000111269	0			64	B30	Female	21.2279	0	Non-small cell Lung cancer	Z2030347	6
0009790462	0			45	B6	Female	19.9792	0	Lung adenocarcinoma	Z1851431	7
0021318013	0			62	B17	Male	22.4913	1	Lung adenocarcinoma	Z1926708	8
0033486554	0			65	B38	Female	21.4844	0	Lung adenocarcinoma	Z2056220	9
0019491782	0			44	B4	Female	21.5045	0	Lung adenocarcinoma	Z1827279	10
0003692592	0			62	B18	Female	25.8065	0	Lung adenocarcinoma	Z1943526	11
0020942001	0			70	B13	Female	21.7738	0	Lung adenocarcinoma	Z1914638	12
0033318753	0			67	B37	Male	22.7903	1	Lung adenocarcinoma	Z2055458	13
0013959142	0			53	B2	Male	24.0882	1	Lung squamous cell carcinoma	Z1812080	14
0016638698	0			51	B7	Female	23.6832	0	Lung adenocarcinoma	Z1862271	15
0019373727	0			54	B11	Female	22.2137	0	Lung adenocarcinoma	Z1907954	16
0020774446	0			62	B10	Male	23.5294	1	Lung adenocarcinoma	Z1907952	17
0021305950	0			68	B20	Male	25.1559	1	Lung adenocarcinoma	Z1946602	18
0015705841	0			52	B5	Female	20.3954	0	Lung adenocarcinoma	Z1849963	19
0019212093	0			61	B12	Female	23.03	0	Lung adenocarcinoma	Z1911273	20
0033192421	0			46	B35	Male	25.9095	0	Lung adenocarcinoma	Z2041958	21
0014929626	0			46	B43	Female	21.7193	0	Lung adenocarcinoma	Z2100496	22
0018550638	0			45	B29	Male	21.8871	1	Lung adenocarcinoma	Z2029857	23
0032005881	0			67	B22	Female	24.5446	0	Lung adenocarcinoma	Z1961656	24
0017826133	0			68	B9	Female	21.6441	0	Lung adenocarcinoma	Z1907552	25
0032130379	0			67	B21	Male	23.3887	1	Lung adenocarcinoma	Z1951383	26
0002721661	0			65	B44	Male	23.9512	0	Lung adenocarcinoma	Z2104886	27
0000902915	0			53	B33	Male	23.6713	1	Lung adenocarcinoma	Z2032464	28
0032949202	0			69	B39	Male	25.9472	1	Lung squamous cell carcinoma	Z2058181	29
0033908085	0			52	B45	Male	25.0995	1	Lung adenocarcinoma	Z2110129	30
0016682245	0			67	B25	Male	21.0938	1	Large cell Lung cancer	Z2006178	31
0014859956	0			64	B34	Female	17.3611	0	Lung squamous cell carcinoma	Z2040129	32
0020914705	0			48	B14	Female	21.9076	0	Lung adenocarcinoma	Z1917232	33
0032936336	0			65	B32	Male	21.3068	1	Lung squamous cell carcinoma	Z2031832	34
0018838108	0			56	B23	Male	22.0386	0	Lung adenocarcinoma	Z1964144	35
0015232646	0			50	B42	Female	24.974	0	Lung adenocarcinoma	Z2062373	36
0014979741	0			57	B27	Male	27.0416	0	Lung adenocarcinoma	Z2026495	37
0006856316	0			57	B36	Female	25.356	0	Lung adenocarcinoma	Z2042835	38
0010073628	0			61	B31	Female	22.0317	0	Lung adenocarcinoma	Z2031798	39
0032811950	0			74	B1	Female	/	/	Lung adenocarcinoma	Z2061886	40
0033192589	0			42	B40	Female	/	/	Lung adenocarcinoma	Z2059319	41
0032738238	0			49	B26	Male	25	0	Lung adenocarcinoma	Z2009399	42
0032036787	0			59	B19	Male	20.2812	1	Lung adenocarcinoma	Z1944460	43
0020397670	0			62	B24	Female	/	/	Lung adenocarcinoma	Z1965951	44
0020643871	0			75	B8	Male	23.7954	1	Lung adenocarcinoma	Z1904382	45
Patient information after drug resistance.
0008703081	1	Erlotinib	First-generation	49	A16	Female	17.6693	0	Lung adenocarcinoma	Q1831692	1
0015613700	1	Gefitinib	First-generation	61	A1	Male	19.3698	2	Lung adenocarcinoma	Q1738164	2
0000529905	1	Icotinib	First-generation	51.8	A17	Male	22.1003	1	Lung adenocarcinoma	Q1832244	3
0014579951	1	Osimertinib	Third-generation	62.5	A11	Female	21.8787	0	Lung adenocarcinoma	Q1815065	4
0004776034	1	Gefitinib	First-generation	66.3	A10	Female	18.2615	0	Lung adenocarcinoma	Q1808163	5
0019637902	1	Afatinib	Second-generation	73	A29	Male	22.3081	1	Lung adenocarcinoma	Q1914450	6
0015335385	1	Gefitinib	First-generation	48.1	A3	Female	17.0392	0	Lung adenocarcinoma	Q1739526	7
0017567549	1	Icotinib	First-generation	36	A18	Female	18.75	0	Lung adenocarcinoma	Q1843386	8
0014611121	1	Gefitinib	First-generation	52.1	A5	Male	20.8209	1	Lung adenocarcinoma	Q1802105	9
0018009893	1	Icotinib	First-generation	64.2	A21	Male	24.0346	1	Lung adenocarcinoma	Q1846774	10
0015741011	1	Icotinib	First-generation	50.8	A4	Female	19.6283	0	Lung adenocarcinoma	Q1800909	11
0021404402	1	Icotinib	First-generation	42	A32	Female	22.0604	0	Lung adenocarcinoma	Q1920040	12
0017758440	1	Gefitinib	First-generation	57.7	A2	Female	28.0404	0	Lung adenocarcinoma	Q1738583	13
0018714666	1	Icotinib	First-generation	77	A22	Male	29.2969	0	Lung adenocarcinoma	Q1847604	14
0000886821	1	Gefitinib	First-generation	71	A40	Female	24.4444	0	Lung adenocarcinoma	Q1938467	15
0019180581	1	Osimertinib	Third-generation	68.5	A30	Male	26.2917	1	Lung adenocarcinoma	Q1915539	16
0018566688	1	Erlotinib	First-generation	76	A14	Female	24.1415	0	Lung adenocarcinoma	Q1829987	17
0020742185	1	Osimertinib	Third-generation	62	A61	Female	17.7778	0	Lung adenocarcinoma	Q2026744	18
0016878300	1	Erlotinib	First-generation	61	A63	Male	20.3074	1	Lung adenocarcinoma	Q2037804	19
0013419297	1	Osimertinib	Third-generation	61.1	A42	Female	23.5078	0	Lung adenocarcinoma	Q1940649	20
0013306492	1	Gefitinib	First-generation	66.1	A26	Female	23.1111	0	Lung squamous cell carcinoma	Q1906673	21
0000113130	1	Gefitinib	First-generation	74.3	A15	Female	21.4309	0	Lung adenocarcinoma	Q1830889	22
0020971784	1	Osimertinib	Third-generation	57	A64	Male	18.937	1	Lung adenocarcinoma	Q2042095	23
0020661949	1	Icotinib	First-generation	53	A60	Female	27.8876	0	Lung adenocarcinoma	Q2026293	24
0005578450	1	Icotinib	First-generation	37.3	A8	Male	22.4913	1	Lung squamous cell carcinoma	Q1807629	25
0019045500	1	Erlotinib	First-generation	60.5	A24	Female	19.1467	0	Lung adenocarcinoma	Q1902768	26
0012272869	1	Erlotinib	First-generation	66	A34	Male	23.3556	0	Non-small cell Lung cancer	Q1924507	27
0010131963	1	Erlotinib	First-generation	55	A28	Female	20.061	0	Lung adenocarcinoma	Q1907618	28
0010697798	1	Gefitinib	First-generation	50.9	A9	Male	21.2585	1	Lung adenocarcinoma	Q1807712	29
0005180424	1	Erlotinib	First-generation	46	A52	Male	20.9366	0	Lung adenocarcinoma	Q2011811	30
0016088472	1	Osimertinib	Third-generation	48.7	A12	Female	19.025	0	Lung adenocarcinoma	Q1821998	31
0016903973	1	Gefitinib	First-generation	46.8	A38	Female	/	/	Lung adenocarcinoma	Q1933495	32
0011017887	1	Gefitinib	First-generation	74.1	A7	Female	16.4366	0	Lung adenocarcinoma	Q1806568	33
0014509011	1	Gefitinib	First-generation	68.7	A49	Male	22.7583	0	Lung adenocarcinoma	Q2005688	34
0000726427	1	Erlotinib	First-generation	43	A50	Female	17.1875	0	Lung adenocarcinoma	Q2009423	35
0014917374	1	Icotinib	First-generation	68	A51	Male	31.8339	1	Lung adenocarcinoma	Q2010461	36
0016085920	1	Osimertinib	Third-generation	54	A54	Female	25.721	0	Lung adenocarcinoma	Q2012379	37
0015247734	1	Icotinib	First-generation	54	A59	Female	19.4771	0	Lung adenocarcinoma	Q2025220	38
0018694978	1	Osimertinib	Third-generation	45	A62	Male	19.4874	0	Lung adenocarcinoma	Q2032480	39
0017489875	1	Gefitinib	First-generation	73.5	A25	Female	17.9418	0	Lung squamous cell carcinoma	Q1903793	40
0004955387	1	Gefitinib	First-generation	62	A20	Female	19.7239	0	Lung adenocarcinoma	Q1846266	41
0004955387	1	Gefitinib	First-generation	62	A67	Female	19.7239	0	Lung adenocarcinoma	Q2000218	42
0032249154	1	Icotinib	First-generation	53	A58	Male	21.0938	1	Lung adenocarcinoma	Q2025139	43
0019280224	1	Gefitinib	First-generation	67.5	A44	Female	28.617	0	Lung adenocarcinoma	Q1947437	44
0000484224	1	Gefitinib	First-generation	79.1	A45	Female	22.0741	1	Lung adenocarcinoma	Q1950709	45
0005820573	1	Gefitinib	First-generation	77.1	A35	Male	19.7232	0	Lung adenocarcinoma	Q1924945	46
0018465231	1	Icotinib	First-generation	56	A65	Female	17.4959	0	Lung adenocarcinoma	Q2044732	47
0018675903	1	Icotinib	First-generation	48.8	A23	Male	24.2215	1	small cell Lung cancer	Q1847990	48
0018217600	1	Icotinib	First-generation	44.7	A36	Male	21.8724	1	Lung adenocarcinoma	Q1926062	49
0016227430	1	Osimertinib	Third-generation	55	A46	Female	/	/	Lung adenocarcinoma	Q1951844	50
0009012936	1	Osimertinib	Third-generation	44.1	A27	Male	25.4694	0	Lung adenocarcinoma	Q1906734	51
0018907653	1	Erlotinib	First-generation	53.2	A6	Female	21.2084	0	Lung adenocarcinoma	Q1804878	52
0002190729	1	Gefitinib	First-generation	36	A43	Male	/	0	Lung adenocarcinoma	Q1944181	53
0018890113	1	Icotinib	First-generation	62.5	A33	Male	18.7783	0	Lung adenocarcinoma	Q1922062	54
0032309243	1	Afatinib	Second-generation	68	A56	Male	23.2335	0	Lung adenocarcinoma	Q2023011	55
0019160613	1	Erlotinib	First-generation	47.9	A47	Male	24.3824	1	Lung adenocarcinoma	Q2001355	56
0003941763	1	Gefitinib	First-generation	38.7	A39	Female	22.7444	0	Lung adenocarcinoma	Q1934543	57
0016676224	1	Gefitinib	First-generation	68.1	A48	Female	20.4294	0	Lung adenocarcinoma	Q2001665	58
0020362495	1	Gefitinib	First-generation	63	A41	Female	19.5312	0	Lung adenocarcinoma	Q1939472	59
0007463057	1	Erlotinib	First-generation	53.8	A19	Female	24.2439	0	Lung adenocarcinoma	Q1844964	60
0019769532	1	Gefitinib	First-generation	33	A13	Male	25.4325	1	Lung adenocarcinoma	Q1824029	61
0009739089	1	Icotinib	First-generation	54.4	A55	Female	27.1111	0	Lung adenocarcinoma	Q2016465	62
0032304538	1	Icotinib	First-generation	70	A57	Female	22.2222	0	Lung adenocarcinoma	Q2023391	63
0016359662	1	Osimertinib	Third-generation	53	A31	Female	17.3333	0	Lung adenocarcinoma	Q1915540	64
0019838458	1	Osimertinib	Third-generation	66	A66	Male	21.4844	0	Lung adenocarcinoma	Q2047391	65
0017385313	1	Erlotinib	First-generation	54.3	A53	Male	23.03	1	Lung adenocarcinoma	Q2011851	66
0020550150	1	Gefitinib	First-generation	43	A68	Male	21.3839	1	Lung adenocarcinoma	Z1923911	67
0006641858	1	Osimertinib	Third-generation	39	A69	Male	22.5306	0	Lung adenocarcinoma	Z2026157	68
0018365192	1	Gefitinib	First-generation	73	A37	Male	20.1733	0	Lung adenocarcinoma	Q2046848	69
