## supplemental table 3 for "Intratumoral Resident Microbes Directly Participate in Resistance to EGFR-TKI Targeted Drug Therapy through Metabolism in NSCLC"

### Sheet: Sheet1
Table 3: The metabolites derived from gefitinib preincubaated with B .mycoides
The potential metabolites derived from gefitinib when treated with B. mycoides using LC-MS in the positive/negative ionization model after filtering out 0-hour interaction and metabolites undetected in quality control.
Name	Parent Compound	Formula	Molecular Weight	Dealkylated	Transformations	Composition Change	RT [min]	FISh Coverage	Area (Max.)	MS2	blank.raw (F1)	QC1.raw (F2)	QC2.raw (F3)	QC3.raw (F4)	YA1.raw (F5)	YA2.raw (F6)	YA3.raw (F7)	YB1.raw (F8)	YB2.raw (F9)	YB3.raw (F10)	YC1.raw (F11)	YC2.raw (F12)	YC3.raw (F13)	YD1.raw (F14)	YD2.raw (F15)	YD3.raw (F16)	YE1.raw (F17)	YE2.raw (F18)	YE3.raw (F19)
YBNM1	Gefitinib	C15 H11 Cl F N3 O6 S	415.004	TRUE	Oxidation, Sulfation	-(C7 H13 N) +(O3 S)	5.993	7.41	2.39485e+07	DDA for preferred ion		937488	1.73178e+06	3.13286e+06											2.39485e+07
YBNM2	Gefitinib	C18 H14 F N3 O4	355.097	TRUE	Desaturation, Oxidative Dechlorination	-(C4 H10 Cl N) +(O)	3.026	0	5.17557e+07	DDA for preferred ion		832695	1.01134e+07	5.54826e+06				754041	1.24352e+06	264558	2.18856e+06	1.80129e+07	2.99769e+07	5.17557e+07	2.51088e+07	4.78594e+07	1.1418e+07	23057233.8876459	2.43971e+06
YBNM3	Gefitinib	C19 H24 N3 O8 S	454.128	TRUE	Oxidative Deamination to Ketone, Cysteine Conjugation 1	-(C3 Cl F N) +(O5 S)	3.052	10	2.89254e+06	DDA for preferred ion		565875	871962	1.00844e+06										1.48225e+06	2.11778e+06	1.41906e+06	2.89254e+06	7.73073e+06	691701
YBNM4	Gefitinib	C20 H18 Cl F N4 O4	432.1	TRUE	Glycine Conjugation	-(C2 H6) +(O)	9.641	0	847546	DDA for preferred ion		524629	583335	763954					278033	454892	429954	482134	555142	807208	808648	847546	608583	650486	706481
YBNM5	Gefitinib	C21 H23 Cl F N3 O5	451.131	TRUE	Hydration, Oxidative Deamination to Alcohol	-(C H N) +(O2)	5.874		612225	No MS2		313737	288954	427050					122094		455503	311680			612225	212659		187364	340528
YBNM6	Gefitinib	C22 H21 Cl F N3 O8 S	541.072	FALSE	Oxidation, Oxidative Deamination to Ketone, Sulfation	-(H3 N) +(O5 S)	9.861	0	925815	DDA for preferred ion		743168	559618	607627									442969	530056	925815	891963	507636	652650
YBNM7	Gefitinib	C22 H23 Cl N4 O7 S	522.098	FALSE	Desaturation, Oxidative Defluorination, Sulfation	-(H F) +(O4 S)	3.687	0	733998	DDA for preferred ion		623969	304227	298626								293707	#REF!	733998	503589	618793	206416
YBNM8	Gefitinib	C22 H24 Cl F N3 O7	496.129	TRUE	test, Glucoside Conjugation	-(N) +(O4)	5.997	0	1.03339e+06	DDA for preferred ion		483715	369580	408581				287951	473376		844430		389879	910978		1.03339e+06	442944	356350
YBNM9	Gefitinib	C24 H27 Cl F N3 O9	555.142	TRUE	Hydration, Glucoside Conjugation	-(N) +(C2 H3 O6)	11.357	0	1.34861e+06	DDA for preferred ion		688152	1.10787e+06	968654									530120	894732	1.14509e+06	1.34861e+06	525972
YBNM10	Gefitinib	C25 H29 Cl F N5 O4 S	549.161	FALSE	Dehydration, Cysteine Conjugation 2	+(C3 H5 N O S)	4.971	4.55	1.83969e+06	DDA for preferred ion																	1.59771e+06	1.7187e+06	1.83969e+06
YBNM11	Gefitinib	C25 H31 F N5 O5	500.231	FALSE	Oxidative Dechlorination, test, Glycine Conjugation	-(Cl) +(C3 H7 N O2)	5.827	3.33	5.95228e+06	DDA for preferred ion		1.28813e+06	2.16084e+06	2.21972e+06							1.45425e+06	2.13716e+06	504210	4.18975e+06	2.14926e+06	4.57487e+06	5.59954e+06	3.63696e+06	5.95228e+06
YBNM12	Gefitinib	C25 H29 Cl F N5 O4 S	549.161	FALSE	Dehydration, Cysteine Conjugation 2	+(C3 H5 N O S)	5.005		852284	No MS2				186552										852284
YBNM13	Gefitinib	C27 H34 N6 O6	538.254	FALSE	Oxidative Dechlorination, Reductive Defluorination, Glutamine Conjugation	-(Cl F) +(C5 H10 N2 O3)	8.806		1.03654e+06	No MS2		794824	637698	541648				471820			458507	1.03654e+06			462555	684531	412929	636639
YBPM1	Gefitinib	C15 H11 Cl F N3 O3	335.047	TRUE	Oxidation	-(C7 H13 N)	5.989	11.54	6.67498e+06	DDA for preferred ion		512616	441671	429177											6.67498e+06
YBPM2	Gefitinib	C21 H21 Cl F N3 O7	481.105	TRUE	Glucoside Conjugation	-(C H3 N) +(O4)	5.639	32.35	9.32649e+06	DDA for preferred ion		2.7315e+06	3.10912e+06	2.73028e+06				1.73485e+06		861675	3.90533e+06	9.32649e+06	2.91033e+06	4.95712e+06	5.54942e+06	4.90106e+06	5.34657e+06	4.95489e+06	5.01448e+06
YBPM3	Gefitinib	C22 H22 Cl F N4 O4	460.131	FALSE	Desaturation, Oxidation	-(H2) +(O)	5.958		2.50194e+06	No MS2		352669	410938	449523							284017	2.50194e+06			1.3765e+06	1.08782e+06	497226		401777
YBPM4	Gefitinib	C22 H27 Cl F N4 O3	449.176	TRUE	Reduction, test	+(H3)	1.828	15.38	3.55127e+06	DDA for preferred ion		2.63478e+06	313830	2.25311e+06				1.28524e+06		1.31718e+06	3.33487e+06	2.2797e+06	1.02483e+06	1.55787e+06	1.50105e+06	3.86853e+06		3.55127e+06	607945
YBPM5	Gefitinib	C23 H23 Cl F N5 O3	471.147	TRUE	Dehydration, Glycine Conjugation	-(H) +(C N)	6.054	25	6.0042e+06	DDA for preferred ion		619638	490442	376977					318294			6.0042e+06	271982	241141	2.26333e+06	856402	1.14893e+06	1.57397e+06
YBPM6	Gefitinib	C28 H34 Cl F N4 O7	592.21	FALSE	Nitro Reduction, Glucuronide Conjugation	+(C6 H10 O4)	6.287		693822	No MS2		693822	677953	210399					555943		326721	509693	271167	650143	347213	649044	143013	210407	264348
YBPM7	Gefitinib	C28 H37 Cl N4 O6	560.24	FALSE	Nitro Reduction, Reductive Defluorination, Glucoside Conjugation	-(F) +(C6 H13 O3)	5.078	15.28	4.64161e+06	DDA for preferred ion		4.64161e+06	2.64354e+06	873592											1.24246e+06	613818
YBPM8	Gefitinib	C29 H33 Cl F N4 O8	619.197	FALSE	Dehydration, test, Glucuronide Conjugation	+(C7 H9 O5)	1.832	14.29	2.71374e+06	DDA for preferred ion		929242	2.71374e+06	1.88048e+06							3.51843e+06		2.64758e+06	1.22706e+06		3.96952e+06	2.52901e+06	1.58736e+06	1.36476e+06
YBPM9	Gefitinib	C33 H45 Cl F N3 O4	601.308	TRUE	Oxidation, Stearyl Conjugation	-(N) +(C11 H21 O)	2.261	4	1.37462e+07	DDA for preferred ion		4.35056e+06	5.51842e+06	7.96334e+06						4.01235e+06	6.47432e+06	2.56944e+06	7.31747e+06	3.64813e+06	4.64268e+06	5.61175e+06	1.3537e+07	1.37462e+07	4.62831e+06
YBPM10	Gefitinib	C37 H50 Cl F N4 O4	668.35	TRUE	Desaturation, Palmitoyl Conjugation	+(C15 H26 O)	5.117		4.37066e+06	No MS2		2.54776e+06	2.75504e+06	3.65846e+06				1.91669e+06	973241		2.95593e+06	3.26799e+06		3.88967e+06	3.49965e+06	2.24036e+06	4.37066e+06	3.54213e+06	4.34847e+06
YBPM11	Gefitinib	C38 H51 Cl F N3 O6	699.345	TRUE	Oxidative Deamination to Ketone, Palmitoyl Conjugation	-(N) +(C16 H27 O3)	5.472		1.45659e+06	No MS2		896652	892532	754444				1.18067e+06			668935	627527		1.45659e+06		953795	295378		1.12208e+06
